# Methylotrophy, alkane-degradation, and pigment production as defining features of the globally distributed yet-uncultured phylum Binatota

**DOI:** 10.1101/2020.09.14.296780

**Authors:** Chelsea L. Murphy, Peter F. Dunfield, Andriy Sheremet, John R. Spear, Ramunas Stepanauskas, Tanja Woyke, Mostafa S. Elshahed, Noha H. Youssef

## Abstract

The recent leveraging of genome-resolved metagenomics has opened a treasure trove of genomes from novel uncultured microbial lineages, yet left many clades undescribed. We here present a global analysis of genomes belonging to the Binatota (UBP10), a globally distributed, yet-uncharacterized bacterial phylum. All orders in the Binatota encoded the capacity for aerobic methylotrophy using methanol, methylamine, sulfomethanes, chloromethanes, and potentially methane as substrates. Methylotrophy in the Binatota was characterized by order-specific substrate degradation preferences, as well as extensive metabolic versatility, i.e. the utilization of diverse sets of genes, pathways and combinations to achieve a specific metabolic goal. The genomes also encoded an arsenal of alkane hydroxylases and monooxygenases, potentially enabling growth on a wide range of alkanes and fatty acids. Pigmentation is inferred from a complete pathway for carotenoids (lycopene, β and γ carotenes, xanthins, chlorobactenes, and spheroidenes) production. Further, the majority of genes involved in bacteriochlorophyll *a*, *c*, and *d* biosynthesis were identified; although absence of key genes and failure to identify a photosynthetic reaction center precludes proposing phototrophic capacities. Analysis of 16S rRNA databases showed Binatota’s preferences to terrestrial and freshwater ecosystems, hydrocarbon-rich habitats, and sponges supporting their suggested potential role in mitigating methanol and methane emissions, alkanes degradation, and nutritional symbiosis with sponges. Our results expand the lists of methylotrophic, aerobic alkane degrading, and pigment-producing lineages. We also highlight the consistent encountering of incomplete biosynthetic pathways and gene shrapnel in microbial genomes, a phenomenon necessitating careful assessment when assigning putative functions based on a set-threshold of pathway completion.
