## Supplementary material for "Methylotrophy, alkane-degradation, and pigment production as defining features of the globally distributed yet-uncultured phylum Binatota": Table S1

### Sheet: TableS1
Table S1. Binatota genomes used in this study#, their GTDB classification and the corresponding classification in Silva and RDP databases, and the source from which they were obtained.
Bin Name*	Classification					Source				References
	GTDB classification$			SILVA classification	RDP classification	Sample	Ecosystem classification level 1	Ecosystem sub classification (level 2)	Site Geographical Location	NCBI BioProject ID	Citation
	Order	Family	Genus
3300005529_28	Bin18	Bin18	Novel Genus1	Bacteria;Myxococcota;bacteriap25;	Bacteria;"Proteobacteria";Deltaproteobacteria;unclassified_Deltaproteobacteria;	Surface soil microbial communities from Centralia Pennsylvania, which are recovering from an underground coalmine fire - Coalmine Soil_Cen16_06102014_R1	Terrestrial	Forest	Centralia soil, PA	PRJNA375309	1
GCA_002238415.1	Bin18	Bin18	Bin18	Bacteria;Myxococcota;bacteriap25;	Bacteria;"Proteobacteria";Deltaproteobacteria;unclassified_Deltaproteobacteria;	sponge metagenome Mediterranean sponge Aplysina aerophoba	Host-associated	Porifera	Aplysina sponge microbiome	PRJNA326328	2
3300027965_49	Binatales	Binataceae	Novel Genus1	Bacteria;RCP2-54;	Bacteria;"Proteobacteria";Deltaproteobacteria;unclassified_Deltaproteobacteria;	Surface soil microbial communities from Centralia Pennsylvania, which are recovering from an underground coalmine fire - Coalmine Soil_Cen12_06102014_R2	Terrestrial	Forest	Centralia soil, PA	PRJNA375306	1
3300027968_51	Binatales	Binataceae	Novel Genus1	Bacteria;RCP2-54;	Bacteria;"Proteobacteria";Deltaproteobacteria;unclassified_Deltaproteobacteria;	Surface soil microbial communities from Centralia Pennsylvania, which are recovering from an underground coalmine fire - Coalmine Soil_Cen10_05102014_R1	Terrestrial	Forest	Centralia soil, PA	PRJNA375305	1
3300027968_17	Binatales	Binataceae	Novel Genus2	Bacteria;RCP2-54;	Bacteria;"Proteobacteria";Deltaproteobacteria;unclassified_Deltaproteobacteria;	Surface soil microbial communities from Centralia Pennsylvania, which are recovering from an underground coalmine fire - Coalmine Soil_Cen10_05102014_R1	Terrestrial	Forest	Centralia soil, PA	PRJNA375305	1
3300025503_10	Binatales	Binataceae	Vovel Genus3	Bacteria;RCP2-54;	Bacteria;"Proteobacteria";Deltaproteobacteria;unclassified_Deltaproteobacteria;	Ferric oxide microbial mat and aquatic microbial communities from Rainbow Spring, Yellowstone National Park, USA - RS3B	Freshwater	Thermal Spring	Rainbow Spring, YNP	PRJNA366317
3300027968_43	Binatales	Binataceae	Novel Genus4	Bacteria;RCP2-54;	Bacteria;"Proteobacteria";Deltaproteobacteria;unclassified_Deltaproteobacteria;	Surface soil microbial communities from Centralia Pennsylvania, which are recovering from an underground coalmine fire - Coalmine Soil_Cen10_05102014_R1 (SPAdes) (*) (MER-FS) (assembled)	Terrestrial	Forest	Centralia soil, PA	PRJNA375305	1
3300027863_36	Binatales	Binataceae	Novel Genus5	Bacteria;RCP2-54;	Bacteria;"Proteobacteria";Deltaproteobacteria;unclassified_Deltaproteobacteria;	Hot spring thermophilic microbial communities from Obsidian Pool, Yellowstone National Park, USA - OP-RAMG-01 (SPAdes) (*) (MER-FS) (assembled)	Freshwater	Thermal Spring	Obsidian Pool, YNP	PRJNA366136
3300005529_54	Binatales	Binataceae	Novel Genus6	Bacteria;RCP2-54;	Bacteria;"Proteobacteria";Deltaproteobacteria;unclassified_Deltaproteobacteria;	Surface soil microbial communities from Centralia Pennsylvania, which are recovering from an underground coalmine fire - Coalmine Soil_Cen16_06102014_R1	Terrestrial	Forest	Centralia soil, PA	PRJNA375309	1
3300027706_20	Binatales	Binataceae	Novel Genus6	Bacteria;RCP2-54;	Bacteria;"Proteobacteria";Deltaproteobacteria;unclassified_Deltaproteobacteria;	Surface soil microbial communities from Centralia Pennsylvania, which are recovering from an underground coalmine fire - Coalmine Soil_Cen15_06102014_R2 (SPAdes) (*)	Terrestrial	Forest	Centralia soil, PA	PRJNA375308	1
3300009762_10	Binatales	Binataceae	Binatus	Bacteria;RCP2-54;	Bacteria;"Proteobacteria";Deltaproteobacteria;unclassified_Deltaproteobacteria;	Peatland microbial communities from Minnesota, USA, analyzing carbon cycling and trace gas fluxes - June2015DPH_17_40 (*) (MER-FS) (assembled)	Terrestrial	Wetlands	Peat soil, MN	PRJNA364980
3300009824_14	Binatales	Binataceae	Binatus	Bacteria;RCP2-54;	Bacteria;"Proteobacteria";Deltaproteobacteria;unclassified_Deltaproteobacteria;	Peat soil microbial communities from Weissenstadt, Germany - Sb_50d_6_BS metaG (*)	Terrestrial	Wetlands	Peat soil, Germany	PRJNA364942	3
3300010339_15	Binatales	Binataceae	Binatus	Bacteria;RCP2-54;	Bacteria;"Proteobacteria";Deltaproteobacteria;unclassified_Deltaproteobacteria;	Bog forest soil microbial communities from Calvert Island, British Columbia, Canada - Bog Forest MetaG ECP23OM3 (*) (MER-FS) (assembled)	Terrestrial	Wetlands	Bog forest, BC	PRJNA365562
3300010339_18	Binatales	Binataceae	Binatus	Bacteria;RCP2-54;	Bacteria;"Proteobacteria";Deltaproteobacteria;unclassified_Deltaproteobacteria;	Bog forest soil microbial communities from Calvert Island, British Columbia, Canada - Bog Forest MetaG ECP23OM3 (*) (MER-FS) (assembled)	Terrestrial	Wetlands	Bog forest, BC	PRJNA365562
3300017929_15	Binatales	Binataceae	Binatus	Bacteria;RCP2-54;	Bacteria;"Proteobacteria";Deltaproteobacteria;unclassified_Deltaproteobacteria;	Peatland microbial communities from SPRUCE experiment site at the Marcell Experimental Forest, Minnesota, USA - June2016WEW_4_100 (*) (MER-FS) (assembled)	Terrestrial	Wetlands	Peat soil, MN	PRJNA443582
3300018015_14	Binatales	Binataceae	Binatus	Bacteria;RCP2-54;	Bacteria;"Proteobacteria";Deltaproteobacteria;unclassified_Deltaproteobacteria;	Peatland microbial communities from SPRUCE experiment site at the Marcell Experimental Forest, Minnesota, USA - June2016WEW_11_150 (*) (MER-FS) (assembled)	Terrestrial	Wetlands	Peat soil, MN	PRJNA443599
3300025419_6	Binatales	Binataceae	Binatus	Bacteria;RCP2-54;	Bacteria;"Proteobacteria";Deltaproteobacteria;unclassified_Deltaproteobacteria;	Peatland microbial communities from Minnesota, USA, analyzing carbon cycling and trace gas fluxes - June2015DPH_11_100 (SPAdes) (*) (MER-FS) (assembled)	Terrestrial	Wetlands	Peat soil, MN	PRJNA364969
3300025432_8	Binatales	Binataceae	Binatus	Bacteria;RCP2-54;	Bacteria;"Proteobacteria";Deltaproteobacteria;unclassified_Deltaproteobacteria;	Peatland microbial communities from Minnesota, USA, analyzing carbon cycling and trace gas fluxes - June2015DPH_20_40 (SPAdes) (*) (MER-FS) (assembled)	Terrestrial	Wetlands	Peat soil, MN	PRJNA364986
3300025439_6	Binatales	Binataceae	Binatus	Bacteria;RCP2-54;	Bacteria;"Proteobacteria";Deltaproteobacteria;unclassified_Deltaproteobacteria;	Peatland microbial communities from Minnesota, USA, analyzing carbon cycling and trace gas fluxes - June2015DPH_10_100 (SPAdes)	Terrestrial	Wetlands	Peat soil, MN	PRJNA364965
3300025442_9	Binatales	Binataceae	Binatus	Bacteria;RCP2-54;	Bacteria;"Proteobacteria";Deltaproteobacteria;unclassified_Deltaproteobacteria;	Peatland microbial communities from Minnesota, USA, analyzing carbon cycling and trace gas fluxes - June2015DPH_8_100 (SPAdes) (*)	Terrestrial	Wetlands	Peat soil, MN	PRJNA364961
3300025453_7	Binatales	Binataceae	Binatus	Bacteria;RCP2-54;	Bacteria;"Proteobacteria";Deltaproteobacteria;unclassified_Deltaproteobacteria;	Peatland microbial communities from Minnesota, USA, analyzing carbon cycling and trace gas fluxes - June2015DPH_4_40 (SPAdes) (*) (MER-FS) (assembled)	Terrestrial	Wetlands	Peat soil, MN	PRJNA364952
3300025459_9	Binatales	Binataceae	Binatus	Bacteria;RCP2-54;	Bacteria;"Proteobacteria";Deltaproteobacteria;unclassified_Deltaproteobacteria;	Peatland microbial communities from Minnesota, USA, analyzing carbon cycling and trace gas fluxes - June2015DPH_8_150 (SPAdes)	Terrestrial	Wetlands	Peat soil, MN	PRJNA364962
3300025460_4	Binatales	Binataceae	Binatus	Bacteria;RCP2-54;	Bacteria;"Proteobacteria";Deltaproteobacteria;unclassified_Deltaproteobacteria;	Peatland microbial communities from Minnesota, USA, analyzing carbon cycling and trace gas fluxes - June2015DPH_16_150 (SPAdes)	Terrestrial	Wetlands	Peat soil, MN	PRJNA364978
3300025480_6	Binatales	Binataceae	Binatus	Bacteria;RCP2-54;	Bacteria;"Proteobacteria";Deltaproteobacteria;unclassified_Deltaproteobacteria;	Peatland microbial communities from Minnesota, USA, analyzing carbon cycling and trace gas fluxes - June2015DPH_6_150 (SPAdes) (*)	Terrestrial	Wetlands	Peat soil, MN	PRJNA364958
3300025482_7	Binatales	Binataceae	Binatus	Bacteria;RCP2-54;	Bacteria;"Proteobacteria";Deltaproteobacteria;unclassified_Deltaproteobacteria;	Arctic peat soil from Barrow, Alaska - NGEE Surface sample 210 shallow-092012 (SPAdes) (*) (MER-FS) (assembled)	Terrestrial	Arctic	Artic peat soil, AK	PRJNA330278
3300025496_8	Binatales	Binataceae	Binatus	Bacteria;RCP2-54;	Bacteria;"Proteobacteria";Deltaproteobacteria;unclassified_Deltaproteobacteria;	Peatland microbial communities from Minnesota, USA, analyzing carbon cycling and trace gas fluxes - June2015DPH_13_40 (SPAdes) (*) (MER-FS) (assembled)	Terrestrial	Wetlands	Peat soil, MN	PRJNA364972
3300025498_10	Binatales	Binataceae	Binatus	Bacteria;RCP2-54;	Bacteria;"Proteobacteria";Deltaproteobacteria;unclassified_Deltaproteobacteria;	Peatland microbial communities from Minnesota, USA, analyzing carbon cycling and trace gas fluxes - June2015DPH_11_150 (SPAdes)	Terrestrial	Wetlands	Peat soil, MN	PRJNA364970
3300025506_7	Binatales	Binataceae	Binatus	Bacteria;RCP2-54;	Bacteria;"Proteobacteria";Deltaproteobacteria;unclassified_Deltaproteobacteria;	Peatland microbial communities from Minnesota, USA, analyzing carbon cycling and trace gas fluxes - June2015DPH_11_40 (SPAdes) (*) (MER-FS) (assembled)	Terrestrial	Wetlands	Peat soil, MN	PRJNA364968
3300025553_16	Binatales	Binataceae	Binatus	Bacteria;RCP2-54;	Bacteria;"Proteobacteria";Deltaproteobacteria;unclassified_Deltaproteobacteria;	Arctic peat soil from Barrow, Alaska - NGEE Surface sample 210-3 deep-092012 (SPAdes) (*) (MER-FS) (assembled)	Terrestrial	Arctic	Artic peat soil, AK	PRJNA330281
3300025576_10	Binatales	Binataceae	Binatus	Bacteria;RCP2-54;	Bacteria;"Proteobacteria";Deltaproteobacteria;unclassified_Deltaproteobacteria;	Peatland microbial communities from Minnesota, USA, analyzing carbon cycling and trace gas fluxes - June2015DPH_16_40 (SPAdes) (*)	Terrestrial	Wetlands	Peat soil, MN	PRJNA364976
3300025579_10	Binatales	Binataceae	Binatus	Bacteria;RCP2-54;	Bacteria;"Proteobacteria";Deltaproteobacteria;unclassified_Deltaproteobacteria;	Arctic peat soil from Barrow, Alaska - NGEE Surface sample 210-2 deep-072012 (SPAdes) (*) (MER-FS) (assembled)	Terrestrial	Arctic	Artic peat soil, AK	PRJNA330286
3300025619_12	Binatales	Binataceae	Binatus	Bacteria;RCP2-54;	Bacteria;"Proteobacteria";Deltaproteobacteria;unclassified_Deltaproteobacteria;	Arctic peat soil from Barrow, Alaska - NGEE Surface sample 210-1 deep-072012 (SPAdes) (*) (MER-FS) (assembled)	Terrestrial	Arctic	Artic peat soil, AK	PRJNA330282
3300027641_8	Binatales	Binataceae	Binatus	Bacteria;RCP2-54;	Bacteria;"Proteobacteria";Deltaproteobacteria;unclassified_Deltaproteobacteria;	Peat soil microbial communities from Weissenstadt, Germany - Sb_50d_8_FC metaG (SPAdes) (*) (MER-FS) (assembled)	Terrestrial	Wetlands	Peat soil, Germany	PRJNA364944	3
3300027662_13	Binatales	Binataceae	Binatus	Bacteria;RCP2-54;	Bacteria;"Proteobacteria";Deltaproteobacteria;unclassified_Deltaproteobacteria;	Peat soil microbial communities from Weissenstadt, Germany - Sb_50d_2_FS metaG (SPAdes) (*) (MER-FS) (assembled)	Terrestrial	Wetlands	Peat soil, Germany	PRJNA364938	3
3300027696_15	Binatales	Binataceae	Binatus	Bacteria;RCP2-54;	Bacteria;"Proteobacteria";Deltaproteobacteria;unclassified_Deltaproteobacteria;	Peat soil microbial communities from Weissenstadt, Germany - Sb_50d_b_LC metaG (SPAdes) (*) (MER-FS) (assembled)	Terrestrial	Wetlands	Peat soil, Germany	PRJNA364947	3
3300027905_60	Binatales	Binataceae	Binatus	Bacteria;RCP2-54;	Bacteria;"Proteobacteria";Deltaproteobacteria;unclassified_Deltaproteobacteria;	Peat soil microbial communities from Weissenstadt, Germany - SII-SIP-2007 (SPAdes) (*) (MER-FS) (assembled)	Terrestrial	Wetlands	Peat soil, Germany	PRJNA366655	3
GCA_002311805.1	Binatales	Binataceae	Binatus	Bacteria;RCP2-54;	Bacteria;"Proteobacteria";Deltaproteobacteria;unclassified_Deltaproteobacteria;	soil metagenome;USA: Marcell Experimental Forest	Terrestrial	Wetlands	Peat soil, MN	PRJNA348753	4
GCA_002479255.1	Binatales	Binataceae	Binatus	Bacteria;RCP2-54;	Bacteria;"Proteobacteria";Deltaproteobacteria;unclassified_Deltaproteobacteria;	soil metagenome;USA: Marcell Experimental Forest	Terrestrial	Wetlands	Peat soil, MN	PRJNA348753	4
GCA_003132225.1	Binatales	Binataceae	Binatus	Bacteria;RCP2-54;	Bacteria;"Proteobacteria";Deltaproteobacteria;unclassified_Deltaproteobacteria;	peat metagenome;Sweden: Stordalen Mire	Terrestrial	Wetlands	Stordalen Mire, Sweden	PRJNA386568
GCA_003135135.1	Binatales	Binataceae	Binatus	Bacteria;RCP2-54;	Bacteria;"Proteobacteria";Deltaproteobacteria;unclassified_Deltaproteobacteria;	peat metagenome;Sweden: Stordalen Mire	Terrestrial	Wetlands	Stordalen Mire, Sweden	PRJNA386568
GCA_003135855.1	Binatales	Binataceae	Binatus	Bacteria;RCP2-54;	Bacteria;"Proteobacteria";Deltaproteobacteria;unclassified_Deltaproteobacteria;	peat metagenome;Sweden: Stordalen Mire	Terrestrial	Wetlands	Stordalen Mire, Sweden	PRJNA386568
GCA_003152635.1	Binatales	Binataceae	Binatus	Bacteria;RCP2-54;	Bacteria;"Proteobacteria";Deltaproteobacteria;unclassified_Deltaproteobacteria;	peat metagenome;Sweden: Stordalen Mire	Terrestrial	Wetlands	Stordalen Mire, Sweden	PRJNA386568
GCA_003153535.1	Binatales	Binataceae	Binatus	Bacteria;RCP2-54;	Bacteria;"Proteobacteria";Deltaproteobacteria;unclassified_Deltaproteobacteria;	peat metagenome;Sweden: Stordalen Mire	Terrestrial	Wetlands	Stordalen Mire, Sweden	PRJNA386568
GCA_003161515.1	Binatales	Binataceae	Binatus	Bacteria;RCP2-54;	Bacteria;"Proteobacteria";Deltaproteobacteria;unclassified_Deltaproteobacteria;	peat metagenome;Sweden: Stordalen Mire	Terrestrial	Wetlands	Stordalen Mire, Sweden	PRJNA386568
GCA_003168175.1	Binatales	Binataceae	Binatus	Bacteria;RCP2-54;	Bacteria;"Proteobacteria";Deltaproteobacteria;unclassified_Deltaproteobacteria;	peat metagenome;Sweden: Stordalen Mire	Terrestrial	Wetlands	Stordalen Mire, Sweden	PRJNA386568
3300017426_14	Binatales	Binataceae	Novel Genus8	Bacteria;RCP2-54;	Bacteria;"Proteobacteria";Deltaproteobacteria;unclassified_Deltaproteobacteria;	Iron sulfur acid spring bacterial and archeal communities from Banff, Canada, to study Microbial Dark Matter (Phase II) - Paint Pots PPM 11 metaG (SPADES assembly) (*)	Freshwater	Temperate	Paint Pots, BC	PRJNA365563
3300027773_28	Binatales	Binataceae	Novel Genus8	Bacteria;RCP2-54;	Bacteria;"Proteobacteria";Deltaproteobacteria;unclassified_Deltaproteobacteria;	Surface soil microbial communities from Centralia Pennsylvania, which are recovering from an underground coalmine fire - Coalmine Soil_Cen14_06102014_R1	Terrestrial	Forest	Centralia soil, PA	PRJNA375307	1
MDM2-1401	Binatales	Binataceae	Novel Genus8	Bacteria;RCP2-54;	Bacteria;"Proteobacteria";Deltaproteobacteria;unclassified_Deltaproteobacteria;	relic spring sediment;PaintPots;BritishColumbia	Freshwater	Temperate	Paint Pots, BC	PRJNA365563
3300017448_24	Binatales	Binataceae	Novel Genus9	Bacteria;RCP2-54;	Bacteria;"Proteobacteria";Deltaproteobacteria;unclassified_Deltaproteobacteria;	Iron sulfur acid spring bacterial and archeal communities from Banff, Canada, to study Microbial Dark Matter (Phase II) - Paint Pots PPA 5.5 metaG (SPADES assembly) (*) (MER-FS) (assembled)	Freshwater	Temperate	Paint Pots, BC	PRJNA375325
MDM2-1362	Binatales	Binataceae	Novel Genus9	Bacteria;RCP2-54;	Bacteria;"Proteobacteria";Deltaproteobacteria;unclassified_Deltaproteobacteria;	relic spring sediment;PaintPots;BritishColumbia	Freshwater	Temperate	Paint Pots, BC	PRJNA365563
3300020153_24	HRBIN30	HRBIN30	HRBIN30	Bacteria;RCP2-54;	Bacteria;"Proteobacteria";Deltaproteobacteria;unclassified_Deltaproteobacteria;	Sediment microbial communities from Great Boiling Springs, Gerlach, Nevada, United States - GBS 60_MetaG (*) (MER-FS) (assembled)	Freshwater	Thermal Spring	Great Boiling Springs, NV	PRJNA442909	5
3300025094_14	HRBIN30	HRBIN30	HRBIN30	Bacteria;RCP2-54;	Bacteria;"Proteobacteria";Deltaproteobacteria;unclassified_Deltaproteobacteria;	Hot spring sediment bacterial and archeal communities from British Columbia, Canada, to study Microbial Dark Matter (Phase II) - Dewar Creek DC8 2012 metaG (SPAdes) (*) (MER-FS) (assembled)	Freshwater	Thermal Spring	Dewar Creek Hot Springs, BC	PRJNA375327
3300025105_11	HRBIN30	HRBIN30	HRBIN30	Bacteria;RCP2-54;	Bacteria;"Proteobacteria";Deltaproteobacteria;unclassified_Deltaproteobacteria;	Hot spring sediment bacterial and archeal communities from British Columbia, Canada, to study Microbial Dark Matter (Phase II) - Dewar Creek DC16 2012 metaG (SPAdes) (*) (MER-FS) (assembled)	Freshwater	Thermal Spring	Dewar Creek Hot Springs, BC	PRJNA375330
3300025161_36	HRBIN30	HRBIN30	HRBIN30	Bacteria;RCP2-54;	Bacteria;"Proteobacteria";Deltaproteobacteria;unclassified_Deltaproteobacteria;	Hot spring sediment bacterial and archeal communities from British Columbia, Canada, to study Microbial Dark Matter (Phase II) - Dewar Creek DC9 2012 metaG (SPAdes) (*) (MER-FS) (assembled)	Freshwater	Thermal Spring	Dewar Creek Hot Springs, BC	PRJNA375329
3300025775_9	HRBIN30	HRBIN30	HRBIN30	Bacteria;RCP2-54;	Bacteria;"Proteobacteria";Deltaproteobacteria;unclassified_Deltaproteobacteria;	Hot spring sediment bacterial and archeal communities from British Columbia, Canada, to study Microbial Dark Matter (Phase II) - Dewar Creek DC2 2012 metaG (SPAdes) (*) (MER-FS) (assembled)	Freshwater	Thermal Spring	Dewar Creek Hot Springs, BC	PRJNA375326
GCA_002898795.1	HRBin30	HRBIN30	HRBIN30	Bacteria;RCP2-54;	Bacteria;"Proteobacteria";Deltaproteobacteria;unclassified_Deltaproteobacteria;	ammonia-oxidizing enrichment culture from geothermal stream;Japan:Kanagawa, Yokosuka	Freshwater	Thermal Spring	Geothermal stream, Japan	PRJDB6348	6
MDM2-0082	HRBIN30	HRBIN30	HRBIN30	Bacteria;RCP2-54;	Bacteria;"Proteobacteria";Deltaproteobacteria;unclassified_Deltaproteobacteria;	Dewar creek hot spring sediment;BritishColumbia	Freshwater	Thermal Spring	Dewar Creek Hot Springs, BC	PRJNA375326
3300013122_4	UBA1149	Novel Family1	Novel Genus1	Bacteria;Desulfobacterota;uncultured;	Bacteria;"Proteobacteria";Deltaproteobacteria;unclassified_Deltaproteobacteria;	Freshwater microbial communities from Kabuno Bay, South-Kivu, Congo ? kab_092012_10.3m (*) (MER-FS) (assembled)	Freshwater	Temperate	Lake Kivu, Congo	PRJNA404439
3300013136_19	UBA1149	Novel Family1	Novel Genus1	Bacteria;Desulfobacterota;uncultured;	Bacteria;"Proteobacteria";Deltaproteobacteria;unclassified_Deltaproteobacteria;	Freshwater microbial communities from Kabuno Bay, South-Kivu, Congo ? kab_022012_11.5m (*) (MER-FS) (assembled)	Freshwater	Temperate	Lake Kivu, Congo	PRJNA404435
3300013137_26	UBA1149	Novel Family1	Novel Genus1	Bacteria;Desulfobacterota;uncultured;	Bacteria;"Proteobacteria";Deltaproteobacteria;unclassified_Deltaproteobacteria;	Freshwater microbial communities from Kabuno Bay, South-Kivu, Congo ? kab_092012_11.1m (*) (MER-FS) (assembled)	Freshwater	Temperate	Lake Kivu, Congo	PRJNA404440
3300013138_28	UBA1149	Novel Family1	Novel Genus1	Bacteria;Desulfobacterota;uncultured;	Bacteria;"Proteobacteria";Deltaproteobacteria;unclassified_Deltaproteobacteria;	Freshwater microbial communities from Kabuno Bay, South-Kivu, Congo ? kab_022012_12m (*) (MER-FS) (assembled)	Freshwater	Temperate	Lake Kivu, Congo	PRJNA404436
3300009702_73	UBA1149	Novel Family2	Novel Genus2	Bacteria;Desulfobacterota;uncultured;	Bacteria;"Proteobacteria";Deltaproteobacteria;unclassified_Deltaproteobacteria;	Deep subsurface microbial communities from Kolumbo volcano to uncover new lineages of life (NeLLi) - 2SBTROV14_V59a metaG (*) (MER-FS) (assembled)	Marine	Hydrothermal Vent	Kolumbo volcano, Greece	PRJNA405472
3300001683_29	UBA1149	UBA1149	UBA1149	Bacteria;Desulfobacterota;uncultured;	Bacteria;"Proteobacteria";Deltaproteobacteria;unclassified_Deltaproteobacteria;	Hydrothermal vent plume microbial communities from Guaymas Basin, Gulf of California - IDBA assembly (*) (MER-FS) (assembled)	Marine	Hydrothermal Vent	Guaymas Basin vent		7
3300009703_34	UBA1149	UBA1149	UBA1149	Bacteria;Desulfobacterota;uncultured;	Bacteria;"Proteobacteria";Deltaproteobacteria;unclassified_Deltaproteobacteria;	Deep subsurface microbial communities from Kolumbo volcano to uncover new lineages of life (NeLLi) - 4SBTROV12_W25 metaG (*) (MER-FS) (assembled)	Marine	Hydrothermal Vent	Kolumbo volcano, Greece	PRJNA405473
3300011013_16	UBA1149	UBA1149	UBA1149	Bacteria;Desulfobacterota;uncultured;	Bacteria;"Proteobacteria";Deltaproteobacteria;unclassified_Deltaproteobacteria;	Deep subsurface microbial communities from Kolumbo volcano to uncover new lineages of life (NeLLi) - 4SBTROV10_white metaG (*) (MER-FS) (assembled)	Marine	Hydrothermal Vent	Kolumbo volcano, Greece	PRJNA405474
GCA_002311335.1	UBA1149	UBA1149	UBA1149	Bacteria;Desulfobacterota;uncultured;	Bacteria;"Proteobacteria";Deltaproteobacteria;unclassified_Deltaproteobacteria;	hydrothermal vent metagenome;Atlantic Ocean:Mid Cayman Rise	Marine	Hydrothermal Vent	Mid Cayman Rise vent	PRJNA348753	4
3300013133_7	UBA12015	UBA12015	Novel Genus1	Unknown (No 16S in genome)	Unknown (No 16S in genome)	Sediment microbial communities from Lake Kivu, Rwanda - Sediment s1_kivu2a2 (*) (MER-FS) (assembled)	Freshwater	Temperate	Lake Kivu, Rwanda	PRJNA404427
3300027951_11	UBA9968	Novel Family1	Novel Genus1	Bacteria;Myxococcota;bacteriap25;	Bacteria;"Proteobacteria";Deltaproteobacteria;unclassified_Deltaproteobacteria;	Host-associated microbial community of the marine sponge Aplysina aerophoba from Gulf of Piran - sponge mesohyl, lysed by bead beating (SPAdes) (*) (MER-FS) (assembled)	Host-associated	Porifera	Aplysina sponge microbiome	PRJNA366444
3300031965_21	UBA9968	Novel Family2	Novel Genus2	Bacteria;Myxococcota;bacteriap25;	Bacteria;"Proteobacteria";Deltaproteobacteria;unclassified_Deltaproteobacteria;	Soil microbial communities from uranium-contaminated site in the Upper Colorado River Basin, Wyoming, United States - RVT100D185 (*) (MER-FS) (assembled)	Terrestrial	Contaminated	Uranium contaminated soil, WY	PRJNA539171
3300005529_32	UBA9968	UBA9968	Novel Genus3	Bacteria;Myxococcota;bacteriap25;	Bacteria;"Proteobacteria";Deltaproteobacteria;unclassified_Deltaproteobacteria;	Surface soil microbial communities from Centralia Pennsylvania, which are recovering from an underground coalmine fire - Coalmine Soil_Cen16_06102014_R1 (*) (MER-FS) (assembled)	Terrestrial	Forest	Centralia soil, PA	PRJNA375309	1
3300010029_1	UBA9968	UBA9968	Novel Genus3	Bacteria;Myxococcota;bacteriap25;	Bacteria;"Proteobacteria";Deltaproteobacteria;unclassified_Deltaproteobacteria;	Groundwater microbial communities from the Columbia River, Washington, USA - GW-RW S1_10_20 (*) (MER-FS) (assembled)	Freshwater	Groundwater	Columbia River, WA	PRJNA367324
3300012040_2	UBA9968	UBA9968	Novel Genus3	Bacteria;Myxococcota;bacteriap25;	Bacteria;"Proteobacteria";Deltaproteobacteria;unclassified_Deltaproteobacteria;	Groundwater sediment microbial communities from an aquifer in Colorado, USA - East MetaG ERMGT746_2 (*) (MER-FS) (assembled)	Freshwater	Groundwater	Rifle Groundwater, CO	PRJNA405434
3300012948_4	UBA9968	UBA9968	Novel Genus3	Bacteria;Myxococcota;bacteriap25;	Bacteria;"Proteobacteria";Deltaproteobacteria;unclassified_Deltaproteobacteria;	Tropical forest soil microbial communities from Panama - MetaG Plot_14 (*) (MER-FS) (assembled)	Terrestrial	Tropical Forest	Tropical forest soil, Panama	PRJNA405529
3300017444_18	UBA9968	UBA9968	Novel Genus3	Bacteria;Myxococcota;bacteriap25;	Bacteria;"Proteobacteria";Deltaproteobacteria;unclassified_Deltaproteobacteria;	Hot spring sediment bacterial and archeal communities from British Columbia, Canada, to study Microbial Dark Matter (Phase II) - Larsen N4 metaG (SPADES assembly) (*) (MER-FS) (assembled)	Freshwater	Thermal Spring	Dewar Creek Hot Springs, BC	PRJNA375331
3300020193_14	UBA9968	UBA9968	Novel Genus3	Bacteria;Myxococcota;bacteriap25;	Bacteria;"Proteobacteria";Deltaproteobacteria;unclassified_Deltaproteobacteria;	Freshwater microbial communities from Lake Tanganyika, Tanzania - TA2015053 Kigoma Offshore 120m (*) (MER-FS) (assembled)	Freshwater	Temperate	Lake Tanganyika, Tanzania	PRJNA443021
3300020214_14	UBA9968	UBA9968	Novel Genus3	Bacteria;Myxococcota;bacteriap25;	Bacteria;"Proteobacteria";Deltaproteobacteria;unclassified_Deltaproteobacteria;	Freshwater microbial communities from Lake Tanganyika, Tanzania - TA2015054 Kigoma Offshore 80m (*) (MER-FS) (assembled)	Freshwater	Temperate	Lake Tanganyika, Tanzania	PRJNA443022
3300021051_1	UBA9968	UBA9968	Novel Genus3	Bacteria;Myxococcota;bacteriap25;	Bacteria;"Proteobacteria";Deltaproteobacteria;unclassified_Deltaproteobacteria;	Subsurface sediment microbial communities from Mancos shale, Colorado, United States - Mancos A1 (*) (MER-FS) (assembled)	Terrestrial	Contaminated	Mancos shale, CO	PRJNA441603
3300025919_22	UBA9968	UBA9968	Novel Genus3	Bacteria;Myxococcota;bacteriap25;	Bacteria;"Proteobacteria";Deltaproteobacteria;unclassified_Deltaproteobacteria;	Corn rhizosphere microbial communities from Kellogg Biological Station, Michigan, USA - KBS C3-3 metaG (SPAdes) (*) (MER-FS) (assembled)	Host-associated	Plants	Corn rhizosphere, MI	PRJNA367158
3300027379_2	UBA9968	UBA9968	Novel Genus3	Bacteria;Myxococcota;bacteriap25;	Bacteria;"Proteobacteria";Deltaproteobacteria;unclassified_Deltaproteobacteria;	Groundwater microbial communities from the Columbia River, Washington, USA - GW-RW S3_10_20 (SPAdes) (*) (MER-FS) (assembled)	Freshwater	Groundwater	Columbia River, WA	PRJNA367312
3300027527_1	UBA9968	UBA9968	Novel Genus3	Bacteria;Myxococcota;bacteriap25;	Bacteria;"Proteobacteria";Deltaproteobacteria;unclassified_Deltaproteobacteria;	Tropical forest soil microbial communities from Panama analyzed to predict greenhouse gas emissions - Panama Soil Plot 6 MoBio (SPAdes) (*) (MER-FS) (assembled)	Terrestrial	Tropical Forest	Tropical forest soil, Panama	PRJNA375517
3300027561_2	UBA9968	UBA9968	Novel Genus3	Bacteria;Myxococcota;bacteriap25;	Bacteria;"Proteobacteria";Deltaproteobacteria;unclassified_Deltaproteobacteria;	Groundwater microbial communities from the Columbia River, Washington, USA - GW-RW N1_30_40 (SPAdes) (*) (MER-FS) (assembled)	Freshwater	Groundwater	Columbia River, WA	PRJNA367322
3300027573_3	UBA9968	UBA9968	Novel Genus3	Bacteria;Myxococcota;bacteriap25;	Bacteria;"Proteobacteria";Deltaproteobacteria;unclassified_Deltaproteobacteria;	Groundwater sediment microbial communities from an aquifer in East River, Colorado, USA - East River MetaG ERMZT100 (SPAdes) (*) (MER-FS) (assembled)	Freshwater	Groundwater	East River Groundwater, CO	PRJNA367347
3300027577_3	UBA9968	UBA9968	Novel Genus3	Bacteria;Myxococcota;bacteriap25;	Bacteria;"Proteobacteria";Deltaproteobacteria;unclassified_Deltaproteobacteria;	Groundwater microbial communities from the Columbia River, Washington, USA - GW-RW N1_20_30 (SPAdes) (*) (MER-FS) (assembled)	Freshwater	Groundwater	Columbia River, WA	PRJNA365242
3300027646_2	UBA9968	UBA9968	Novel Genus3	Bacteria;Myxococcota;bacteriap25;	Bacteria;"Proteobacteria";Deltaproteobacteria;unclassified_Deltaproteobacteria;	Tropical forest soil microbial communities from Panama analyzed to predict greenhouse gas emissions - Panama Soil Plot 30 MoBio (SPAdes) (*) (MER-FS) (assembled)	Terrestrial	Tropical Forest	Tropical forest soil, Panama	PRJNA375518
3300027654_1	UBA9968	UBA9968	Novel Genus3	Bacteria;Myxococcota;bacteriap25;	Bacteria;"Proteobacteria";Deltaproteobacteria;unclassified_Deltaproteobacteria;	Tropical forest soil microbial communities from Panama analyzed to predict greenhouse gas emissions - Panama Soil Plot 36 MoBio (SPAdes) (*) (MER-FS) (assembled)	Terrestrial	Tropical Forest	Tropical forest soil, Panama	PRJNA375519
3300027873_4	UBA9968	UBA9968	Novel Genus3	Bacteria;Myxococcota;bacteriap25;	Bacteria;"Proteobacteria";Deltaproteobacteria;unclassified_Deltaproteobacteria;	Populus root and rhizosphere microbial communities from Tennessee, USA - Soil MetaG P. deltoides SBSDD1 (SPAdes) (*) (MER-FS) (assembled)	Host-associated	Plants	Populus root rhizosphere, TN	PRJNA365412
3300027886_7	UBA9968	UBA9968	Novel Genus3	Bacteria;Myxococcota;bacteriap25;	Bacteria;"Proteobacteria";Deltaproteobacteria;unclassified_Deltaproteobacteria;	Agricultural soil microbial communities from Utah to study Nitrogen management - NC Compost (SPAdes) (*) (MER-FS) (assembled)	Terrestrial	Agricultural	Agricultural soil, UT	PRJNA375189
3300027909_30	UBA9968	UBA9968	Novel Genus3	Bacteria;Myxococcota;bacteriap25;	Bacteria;"Proteobacteria";Deltaproteobacteria;unclassified_Deltaproteobacteria;	Populus root and rhizosphere microbial communities from Tennessee, USA - Soil MetaG P. deltoides SBSDD5 (SPAdes) (*) (MER-FS) (assembled)	Host-associated	Plants	Populus root rhizosphere, TN	PRJNA375661
3300027957_1	UBA9968	UBA9968	Novel Genus3	Bacteria;Myxococcota;bacteriap25;	Bacteria;"Proteobacteria";Deltaproteobacteria;unclassified_Deltaproteobacteria;	Groundwater microbial communities from the Columbia River, Washington, USA - GW-RW N1_10_20 (SPAdes) (*) (MER-FS) (assembled)	Freshwater	Groundwater	Columbia River, WA	PRJNA367318
MDM2-0054	UBA9968	UBA9968	Novel Genus3	Bacteria;Myxococcota;bacteriap25;	Bacteria;"Proteobacteria";Deltaproteobacteria;unclassified_Deltaproteobacteria;	Larsen hot spring sediment;BritishColumbia	Freshwater	Thermal Spring	Larson Hot Spring, BC	PRJNA375331
2710264593	UBA9968	UBA9968	Novel Genus4	Bacteria;Myxococcota;bacteriap25;	Bacteria;"Proteobacteria";Deltaproteobacteria;unclassified_Deltaproteobacteria;	Rifle groundwater	Freshwater	Groundwater	Rifle Groundwater, CO	PRJNA288027	8
2710723975	UBA9968	UBA9968	Novel Genus4	Bacteria;Myxococcota;bacteriap25;	Bacteria;"Proteobacteria";Deltaproteobacteria;unclassified_Deltaproteobacteria;	Rifle groundwater	Freshwater	Groundwater	Rifle Groundwater, CO	PRJNA288027	8
2711768379	UBA9968	UBA9968	Novel Genus4	Bacteria;Myxococcota;bacteriap25;	Bacteria;"Proteobacteria";Deltaproteobacteria;unclassified_Deltaproteobacteria;	Rifle groundwater	Freshwater	Groundwater	Rifle Groundwater, CO	PRJNA288027	8
2711768432	UBA9968	UBA9968	Novel Genus4	Bacteria;Myxococcota;bacteriap25;	Bacteria;"Proteobacteria";Deltaproteobacteria;unclassified_Deltaproteobacteria;	Rifle groundwater	Freshwater	Groundwater	Rifle Groundwater, CO	PRJNA288027	8
3300027819_26	UBA9968	UBA9968	Novel Genus4	Bacteria;Myxococcota;bacteriap25;	Bacteria;"Proteobacteria";Deltaproteobacteria;unclassified_Deltaproteobacteria;	Subsurface groundwater microbial communities from S. Glens Falls, New York, USA - GMW37 contaminated, 5.8 m (SPAdes) (*) (MER-FS) (assembled)	Freshwater	Groundwater	Glens Falls groundwater, NY	PRJNA366593
3300027862_4	UBA9968	UBA9968	Novel Genus4	Bacteria;Myxococcota;bacteriap25;	Bacteria;"Proteobacteria";Deltaproteobacteria;unclassified_Deltaproteobacteria;	Vadose zone soil microbial communities from the Eel River Critical Zone Observatory, Northern California, USA - CZOApr15con2H3.8 metaG (SPAdes) (*) (MER-FS) (assembled)	Terrestrial	Grassland	Eel River vadose zone, CA	PRJNA375153
GCA_003490035.1	UBA9968	UBA9968	Novel Genus4	Bacteria;Myxococcota;bacteriap25;	Bacteria;"Proteobacteria";Deltaproteobacteria;unclassified_Deltaproteobacteria;	groundwater metagenome from Rifle, Colorado	Freshwater	Groundwater	Rifle Groundwater, CO	PRJNA417962	9
2711768335	UBA9968	UBA9968	Novel Genus5	Bacteria;Myxococcota;bacteriap25;	Bacteria;"Proteobacteria";Deltaproteobacteria;unclassified_Deltaproteobacteria;	Rifle groundwater	Freshwater	Groundwater	Rifle Groundwater, CO	PRJNA288027	8
3300005529_43	UBA9968	UBA9968	Novel Genus5	Bacteria;Myxococcota;bacteriap25;	Bacteria;"Proteobacteria";Deltaproteobacteria;unclassified_Deltaproteobacteria;	Surface soil microbial communities from Centralia Pennsylvania, which are recovering from an underground coalmine fire - Coalmine Soil_Cen16_06102014_R1 (*) (MER-FS) (assembled)	Terrestrial	Forest	Centralia soil, PA	PRJNA375309	1
3300006871_20	UBA9968	UBA9968	Novel Genus5	Bacteria;Myxococcota;bacteriap25;	Bacteria;"Proteobacteria";Deltaproteobacteria;unclassified_Deltaproteobacteria;	Populus root and rhizosphere microbial communities from Tennessee, USA - Rhizosphere MetaG P. TD hybrid SRZTD3 (*) (MER-FS) (assembled)	Host-associated	Plants	Populus root rhizosphere, TN	PRJNA375672
3300006904_21	UBA9968	UBA9968	Novel Genus5	Bacteria;Myxococcota;bacteriap25;	Bacteria;"Proteobacteria";Deltaproteobacteria;unclassified_Deltaproteobacteria;	Populus root and rhizosphere microbial communities from Tennessee, USA - Soil MetaG P. TD hybrid SBSTD3 (*) (MER-FS) (assembled)	Host-associated	Plants	Populus root rhizosphere, TN	PRJNA375664
2775506823	UTPRO1	UTPRO1	UTPRO1	Bacteria;Desulfobacterota;uncultured;	Bacteria;"Proteobacteria";Deltaproteobacteria;	Activated sludge microbial communities from lab-scale anammox bioreactor in University of Utah, Salt Lake City, Utah, USA	Engineered	Wastewater	Anammox bioreactor	PRJNA343219	10
3300005529_65	UTPRO1	Novel Family1	Novel Genus1	Bacteria;Desulfobacterota;uncultured;	Bacteria;"Proteobacteria";Deltaproteobacteria;	Surface soil microbial communities from Centralia Pennsylvania, which are recovering from an underground coalmine fire - Coalmine Soil_Cen16_06102014_R1 (*) (MER-FS) (assembled)	Terrestrial	Forest	Centralia soil, PA	PRJNA375309	1
3300027773_35	UTPRO1	Novel Family1	Novel Genus1	Bacteria;Desulfobacterota;uncultured;	Bacteria;"Proteobacteria";Deltaproteobacteria;	Surface soil microbial communities from Centralia Pennsylvania, which are recovering from an underground coalmine fire - Coalmine Soil_Cen14_06102014_R1 (SPAdes) (*) (MER-FS) (assembled)	Terrestrial	Forest	Centralia soil, PA	PRJNA375307	1
3300027826_20	UTPRO1	Novel Family1	Novel Genus1	Bacteria;Desulfobacterota;uncultured;	Bacteria;"Proteobacteria";Deltaproteobacteria;	Surface soil microbial communities from Centralia Pennsylvania, which are recovering from an underground coalmine fire - Coalmine Soil_Cen06_05102014_R1 (SPAdes) (*) (MER-FS) (assembled)	Terrestrial	Forest	Centralia soil, PA	PRJNA375303	1
3300027965_40	UTPRO1	Novel Family1	Novel Genus1	Bacteria;Desulfobacterota;uncultured;	Bacteria;"Proteobacteria";Deltaproteobacteria;	Surface soil microbial communities from Centralia Pennsylvania, which are recovering from an underground coalmine fire - Coalmine Soil_Cen12_06102014_R2 (SPAdes) (*) (MER-FS) (assembled)	Terrestrial	Forest	Centralia soil, PA	PRJNA375306	1
3300027968_35	UTPRO1	Novel Family1	Novel Genus1	Bacteria;Desulfobacterota;uncultured;	Bacteria;"Proteobacteria";Deltaproteobacteria;	Surface soil microbial communities from Centralia Pennsylvania, which are recovering from an underground coalmine fire - Coalmine Soil_Cen10_05102014_R1 (SPAdes) (*) (MER-FS) (assembled)	Terrestrial	Forest	Centralia soil, PA	PRJNA375305	1
MDM2-0654	UTPRO1	Novel Family1	Novel Genus2	Bacteria;Desulfobacterota;uncultured;	Bacteria;"Proteobacteria";Deltaproteobacteria;	Cone Pool;Little Hot Creek hot spring microbial mat;CA	Freshwater	Thermal Spring	Cone Pool, CA	PRJNA364778
#: Genomic bins are available at Github (https://github.com/ChelseaMurphy/Binatota) both as contigs (.fna), as well as proteins fasta files (.faa) predicted using Prodigal.
*: Accession numbers here include the Metagenome Bin name (numbers starting with 33000; searchable at https://img.jgi.doe.gov/cgi-bin/mer/main.cgi?section=MetagenomeBinSearch&page=searchForm), IMG taxon ID (numbers starting with 27; searchable at https://img.jgi.doe.gov/cgi-bin/mer/main.cgi?section=GenomeSearch&page=searchForm), NCBI Assembly accession numbers (starting with GCA_), and the MDM2 b…
$: Color scheme of the GTDB classification follows the color coding in Figure 1.
