## Supplementary material for "Methylotrophy, alkane-degradation, and pigment production as defining features of the globally distributed yet-uncultured phylum Binatota": Table S2

### Sheet: TableS2
Table S2. Sequencing statistics for the genomic bins used in this study
Bin Name#	Number of Contigs	Assembly n50	% Completeness	% Contamination	Number of ribosomal RNA genes			Number of tRNA genes	Quality Tier
					5s rRNA	16s rRNA	23s rRNA
3300005529_28	968	7934	86.4986	3.40803	0	0	0	52	Medium
GCA_002238415.1	83	103191	88.715	3.36134	1	1	0	49	Medium
3300027965_49	20	231941	94.0651	2.52101	1	1	1	46	High
3300027968_51	7	651635	92.3845	2.52101	0	1	1	45	Medium
3300027968_17	24	354264	96.6387	2.52101	1	0	0	46	Medium
3300025503_10	194	35548	96.6387	2.62021	1	1	1	58	High
3300027968_43	162	39482	87.3249	3.68814	0	0	0	38	Medium
3300027863_36	234	23719	94.958	1.68067	1	1	1	47	High
3300005529_54	224	26566	86.5546	2.56769	0	0	0	39	Medium
3300027706_20	18	325741	97.479	1.68067	1	1	1	48	High
3300009762_10	207	15038	79.972	5.32213	1	0	0	29	Medium
3300009824_14	57	108259	96.6387	1.68067	1	1	1	50	High
3300010339_15	256	23808	86.0271	7.56303	1	0	0	36	Medium
3300010339_18	331	12870	86.5079	3.36134	1	0	0	34	Medium
3300017929_15	115	118974	84.8739	5.88235	1	1	1	46	Medium
3300018015_14	422	8379	74.6919	4.88445	1	1	1	40	Medium
3300025419_6	72	66284	95.7983	0.840336	1	1	1	42	High
3300025432_8	34	145667	88.2353	0.840336	1	1	1	47	Medium
3300025439_6	53	89840	97.479	0.840336	1	1	1	50	High
3300025442_9	35	161368	97.479	0.840336	1	1	1	50	High
3300025453_7	41	141462	88.2353	0.840336	1	1	1	47	Medium
3300025459_9	45	138266	96.6387	0.840336	1	1	1	50	High
3300025460_4	45	143056	97.479	4.20168	1	1	1	52	High
3300025480_6	51	138266	97.479	0.840336	1	1	1	50	High
3300025482_7	265	10557	77.1942	3.40803	0	0	0	30	Medium
3300025496_8	36	145667	88.2353	0.840336	1	1	1	47	Medium
3300025498_10	50	143047	97.479	2.94118	1	1	1	50	High
3300025506_7	34	145667	88.2353	0.840336	1	1	1	47	Medium
3300025553_16	358	8644	85.5462	0.887021	1	0	0	25	Medium
3300025576_10	39	161368	97.479	0.840336	1	1	1	50	High
3300025579_10	271	11255	85.2941	1.68067	1	0	0	28	Medium
3300025619_12	296	10313	82.3529	1.68067	0	0	0	25	Medium
3300027641_8	60	197023	94.1176	2.10084	1	1	1	49	High
3300027662_13	33	181483	85.1541	1.68067	1	1	1	35	Medium
3300027696_15	34	116186	73.8095	1.68067	1	1	1	31	Medium
3300027905_60	85	64049	80.9524	3.36134	0	0	0	34	Medium
GCA_002311805.1	60	135447	97.2923	0.840336	1	1	1	50	High
GCA_002479255.1	65	138054	97.479	0.840336	1	1	0	50	Medium
GCA_003132225.1	413	13252	82.2362	2.73109	1	0	0	40	Medium
GCA_003135135.1	56	122878	97.479	0.840336	1	1	1	49	High
GCA_003135855.1	210	37826	93.1314	1.0084	1	0	0	41	Medium
GCA_003152635.1	83	83754	96.1718	0.840336	1	1	0	48	Medium
GCA_003153535.1	51	130180	97.3856	2.52101	1	1	0	46	Medium
GCA_003161515.1	671	7875	88.8375	4.20168	0	0	0	42	Medium
GCA_003168175.1	105	63638	95.3782	1.68067	1	0	0	44	Medium
3300017426_14	76	116735	94.6954	7.14286	1	1	1	52	Medium
3300027773_28	18	868156	95.6991	1.68067	1	1	1	48	High
MDM2-1401	155	47367	91.334	6.72269	1	1	1	46	Medium
3300017448_24	73	128545	73.9496	3.36134	1	1	1	36	Medium
MDM2-1362	56	129072	94.958	1.68067	0	0	0	47	Medium
3300020153_24	435	7681	83.4909	3.41387	1	0	0	33	Medium
3300025094_14	351	10819	85.5042	4.34174	0	0	0	37	Medium
3300025105_11	346	13645	81.1625	2.6669	1	1	1	42	Medium
3300025161_36	419	9015	80.6898	2.62021	1	1	1	37	Medium
3300025775_9	263	23899	83.9636	2.52101	0	0	0	41	Medium
GCA_002898795.1	293	16268	87.2958	5.46218	0	1	0	42	Medium
MDM2-0082	211	28735	91.9118	3.52941	0	0	0	44	Medium
3300013122_4	373	13797	88.2353	4.2542	0	1	0	43	Medium
3300013136_19	332	20246	90.7563	5.04202	1	0	0	46	Medium
3300013137_26	305	20143	84.5763	2.52101	1	0	0	41	Medium
3300013138_28	329	19605	78.9916	4.20168	1	1	1	51	Medium
3300009702_73	382	7434	74.2017	1.78571	0	0	0	34	Medium
3300001683_29	54	87843	93.0672	1.84874	1	1	1	50	High
3300009703_34	116	51062	74.7899	1.68067	0	0	0	35	Medium
3300011013_16	131	44110	68.9076	0.840336	0	0	0	32	Medium
GCA_002311335.1	397	14520	86.0644	0.840336	1	0	0	39	Medium
3300013133_7	591	17300	93.1373	6.76937	1	0	0	44	Medium
3300027951_11	215	36332	93.2248	0.840336	1	1	1	47	High
3300031965_21	96	60222	84.0336	1.68067	0	0	0	44	Medium
3300005529_32	38	326167	98.0415	3.54839	1	1	0	45	Medium
3300010029_1	718	5261	73.0236	1.6129	1	0	1	29	Medium
3300012040_2	715	11415	91.4593	5.18433	1	0	0	40	Medium
3300012948_4	1031	5750	74.9942	4.53782	1	0	0	42	Medium
3300017444_18	254	33726	98.7097	3.54839	0	1	0	44	Medium
3300020193_14	214	40199	95.1382	5.16129	1	1	1	43	Medium
3300020214_14	90	100665	97.3963	3.54839	1	1	1	48	High
3300021051_1	628	4787	70.9232	1.93548	0	0	0	21	Medium
3300025919_22	620	9174	92.8802	6.45673	0	1	0	29	Medium
3300027379_2	513	6933	76.106	0.0358423	0	0	0	34	Medium
3300027527_1	991	9259	87.535	2.52101	2	0	0	49	Medium
3300027561_2	827	9890	96.7512	3.87097	0	2	1	50	Medium
3300027573_3	139	77534	87.7189	2.95699	1	1	1	42	Medium
3300027577_3	877	9834	96.2494	6.34409	0	1	0	48	Medium
3300027646_2	888	6352	85.1949	3.8282	0	1	0	38	Medium
3300027654_1	962	8848	91.9483	7.09677	1	1	0	44	Medium
3300027873_4	861	6028	70.8372	6.52842	0	0	0	31	Medium
3300027886_7	511	7488	71.5899	2.93907	0	0	0	36	Medium
3300027909_30	766	6110	73.5755	3.3871	1	1	1	28	Medium
3300027957_1	841	9011	92.5576	5.69892	0	0	0	47	Medium
MDM2-0054	238	34170	98.0415	3.22581	0	1	0	43	Medium
2710264593	571	5527	71.2535	0.840336	0	0	0	27	Medium
2710723975	425	8807	83.1408	2.00047	0	1	0	33	Medium
2711768379	447	9980	78.9391	4.20168	1	0	0	26	Medium
2711768432	391	6584	71.8721	0	0	0	0	23	Medium
3300027819_26	306	21341	85.2416	4.31839	3	1	1	46	Medium
3300027862_4	628	9559	88.235	6.19355	0	1	0	56	Medium
GCA_003490035.1	616	6700	71.7962	4.20168	1	0	0	32	Medium
2711768335	205	35655	93.5253	2.41935	1	1	0	46	Medium
3300005529_43	24	491816	98.0415	3.3871	1	1	0	46	Medium
3300006871_20	393	12094	91.2995	4.08602	1	0	0	36	Medium
3300006904_21	444	9878	87.8408	9.51613	1	1	0	40	Medium
2775506823	45	114904	85.5914	2.25806	0	1	0	32	Medium
3300005529_65	50	141310	94.1176	6.30252	1	0	0	44	Medium
3300027773_35	29	205210	94.1176	6.30252	1	1	1	49	Medium
3300027826_20	110	88615	85.7143	9.29038	1	1	1	49	Medium
3300027965_40	32	200422	91.9739	1.6129	1	1	1	45	High
3300027968_35	28	211215	93.2773	6.30252	1	1	1	46	Medium
MDM2-0654	148	50001	92.437	3.36134	1	1	1	45	High
#: Genomic bins are available at Github (https://github.com/ChelseaMurphy/Binatota) both as contigs (.fna), as well as proteins fasta files (.faa) predicted using Prodigal.
