## Supplementary material for "Methylotrophy, alkane-degradation, and pigment production as defining features of the globally distributed yet-uncultured phylum Binatota": Table S3

### Sheet: TableS3
Table S3. General genomic features of the studied genomes.
Bin Name	Assembly Size (Mbp)	Expected Genome Size (Mbp)	GC %	Number of Genes	Coding %	Avg Gene Length (bp)
3300005529_28	6.7166	7.76498	55.2063	7209	86.3749	807.1
GCA_002238415.1	5.24332	5.9103	57.829	5331	89.5606	882.5
3300027965_49	2.95269	3.13899	56.5495	2562	83.9603	969.7
3300027968_51	2.80058	3.03144	56.3885	2431	84.0575	970.5
3300027968_17	4.89865	5.06903	60.9239	4448	88.6833	978.3
3300025503_10	4.59881	4.75877	62.7752	4316	87.995	939.2
3300027968_43	3.30779	3.78791	62.3793	3260	91.5866	930.9
3300027863_36	3.72659	3.92446	63.1496	3575	88.9047	928.4
3300005529_54	3.90597	4.51272	63.6159	3905	91.014	912.1
3300027706_20	4.60581	4.72492	62.1062	4322	90.6224	967.4
3300009762_10	2.22189	2.77834	62.137	2273	90.1185	882.7
3300009824_14	3.80868	3.94116	61.4503	3648	88.2175	922.7
3300010339_15	3.80426	4.42216	61.541	3955	89.3942	861.8
3300010339_18	3.15794	3.65046	62.0503	3155	89.1652	893.8
3300017929_15	3.26262	3.84408	61.4243	3126	89.0932	931.8
3300018015_14	2.95246	3.95286	61.7028	3115	89.7244	852.1
3300025419_6	3.21974	3.36096	61.5153	3072	89.3044	937.8
3300025432_8	3.37703	3.8273	61.3036	3170	88.8955	948.8
3300025439_6	3.54108	3.63266	61.4005	3353	89.0518	942.4
3300025442_9	3.67981	3.77497	61.3365	3466	89.0118	947
3300025453_7	3.36952	3.81879	61.3162	3165	88.8541	947.8
3300025459_9	3.66625	3.79377	61.3504	3458	88.9842	945.4
3300025460_4	3.83159	3.93068	61.3501	3624	89.0282	943.2
3300025480_6	3.71412	3.81017	61.3299	3519	88.9703	940.9
3300025482_7	2.2486	2.91291	61.9545	2313	90.0101	876.9
3300025496_8	3.38796	3.83969	61.2976	3179	88.8265	948.5
3300025498_10	3.68379	3.77906	61.353	3484	88.957	942.6
3300025506_7	3.37672	3.82694	61.3029	3170	88.8938	948.7
3300025553_16	2.65589	3.10463	62.001	2638	90.3902	911.6
3300025576_10	3.67303	3.76802	61.3293	3461	88.9837	946.3
3300025579_10	2.49951	2.93045	62.0877	2514	90.1392	897.8
3300025619_12	2.50079	3.03667	62.0978	2494	90.7421	911.6
3300027641_8	3.83951	4.07948	61.4592	3680	88.1378	921.3
3300027662_13	2.97197	3.49011	61.657	2823	88.7283	935.7
3300027696_15	2.66821	3.61499	61.7012	2550	88.5642	928.2
3300027905_60	2.58879	3.19791	62.0875	2533	89.0535	911.6
GCA_002311805.1	3.66694	3.76899	61.3454	3462	88.9577	946.6
GCA_002479255.1	3.67136	3.76631	61.3432	3472	88.9984	945.6
GCA_003132225.1	3.54461	4.31027	61.3635	3838	87.3351	810.4
GCA_003135135.1	3.73429	3.83087	61.4088	3518	88.0615	936.6
GCA_003135855.1	4.49988	4.83176	60.1944	4495	88.462	888.7
GCA_003152635.1	3.71473	3.86259	61.4068	3502	88.2956	939.3
GCA_003153535.1	3.82683	3.92957	61.4048	3619	88.0572	933.8
GCA_003161515.1	4.04672	4.55519	60.3751	4430	88.6731	817.7
GCA_003168175.1	3.73779	3.91892	61.3788	3582	88.0379	921
3300017426_14	5.26441	5.55931	58.1574	5204	83.5628	847.9
3300027773_28	3.78747	3.95768	57.017	3467	86.7205	949.3
MDM2-1401	4.90695	5.37253	58.1847	4932	83.8821	837.1
3300017448_24	3.46164	4.68108	62.7586	3270	86.1307	913.2
MDM2-1362	4.57012	4.81278	62.738	4301	87.0157	926.1
3300020153_24	2.90044	3.47396	61.0348	2820	90.429	932.7
3300025094_14	3.14109	3.67361	61.5136	2967	91.1948	968.1
3300025105_11	3.53349	4.3536	61.5938	3300	90.4539	971.4
3300025161_36	3.29644	4.08532	61.4477	3114	90.2716	958.3
3300025775_9	3.5912	4.27709	61.6006	3262	90.4323	998.5
GCA_002898795.1	3.72709	4.19071	60.3178	3398	89.7439	987.9
MDM2-0082	3.65832	4.05507	61.5726	3350	90.6341	992.6
3300013122_4	3.91014	4.4315	65.2172	3629	88.279	953.1
3300013136_19	4.4753	4.93112	65.2458	4075	88.5081	974
3300013137_26	4.07768	4.8213	65.3805	3662	88.887	991.8
3300013138_28	4.29225	5.4338	65.3502	3886	88.2592	976.8
3300009702_73	2.59078	3.49154	62.002	2740	91.7309	870.4
3300001683_29	2.78114	2.98832	63.3771	2523	93.1506	1032.3
3300009703_34	2.4584	3.28707	64.0837	2249	93.5087	1024
3300011013_16	2.42111	3.51356	64.2068	2222	93.59	1021.5
GCA_002311335.1	2.60938	3.03189	63.9803	2475	88.9133	970.4
3300013133_7	7.11345	7.6376	70.9294	6973	91.0996	931.4
3300027951_11	4.52331	4.85204	65.8554	4109	88.4179	974.6
3300031965_21	3.26153	3.88122	59.1061	3099	87.8957	926.8
3300005529_32	6.30325	6.42916	62.1825	5916	89.9167	959.1
3300010029_1	3.75099	5.13668	54.2992	4135	85.5408	777.6
3300012040_2	6.38898	6.9856	56.4762	6606	85.535	828.5
3300012948_4	5.71588	7.62176	53.4055	6386	85.2724	765.1
3300017444_18	6.03527	6.11416	57.8777	5792	88.2248	920.7
3300020193_14	5.27484	5.54439	57.7646	5217	88.6193	897.4
3300020214_14	5.45564	5.60148	57.7309	5254	88.512	920.4
3300021051_1	3.05227	4.30363	55.9725	3290	85.6014	795.8
3300025919_22	4.80318	5.17137	55.1792	4951	89.2471	867.6
3300027379_2	3.3728	4.43171	53.923	3719	85.6074	778.1
3300027527_1	7.6764	8.76951	54.0843	8000	85.4844	822
3300027561_2	6.68171	6.90607	54.6426	6980	85.0534	815.8
3300027573_3	6.53953	7.45509	56.126	6090	86.8254	933.7
3300027577_3	7.1485	7.42707	54.6325	7464	84.9678	815.6
3300027646_2	5.30797	6.23038	54.1796	5639	86.3341	814.4
3300027654_1	7.34193	7.98485	53.8176	7814	85.1103	801.6
3300027873_4	4.93705	6.96958	54.2595	5421	86.6424	790.8
3300027886_7	3.40696	4.75899	55.9194	3574	87.4688	835.2
3300027909_30	4.48404	6.09447	54.3045	4950	86.339	784
3300027957_1	6.49386	7.01602	54.6249	6851	85.0867	808.2
MDM2-0054	5.83604	5.95262	58.1253	5613	88.1343	917.7
2710264593	1.71385	2.40529	59.9423	1764	86.9374	893.9
2710723975	2.52641	3.03872	55.4381	2633	90.0693	872.3
2711768379	3.32194	4.20823	57.161	3478	88.4034	850.4
2711768432	1.64073	2.28285	60.0172	1675	88.7103	897.1
3300027819_26	4.36752	5.1237	54.9717	4560	89.4228	858.4
3300027862_4	4.71636	5.34523	54.0283	5320	85.9072	763.6
GCA_003490035.1	2.85731	3.97975	54.763	3430	86.9319	750.3
2711768335	4.18818	4.47812	59.6845	4160	89.1653	899.7
3300005529_43	4.94495	5.04374	60.8897	4892	92.0761	932.2
3300006871_20	3.69678	4.04907	61.905	3974	92.4057	860.8
3300006904_21	3.62351	4.12509	61.9752	3945	92.2003	848.3
2775506823	3.81802	4.46075	69.7542	3348	93.0227	1062.8
3300005529_65	3.46082	3.67712	73.1059	3319	94.6745	990.2
3300027773_35	3.32407	3.53183	73.1006	3185	94.5936	990.2
3300027826_20	4.23554	4.94147	73.1162	4042	93.8433	986.1
3300027965_40	3.43391	3.73357	73.0927	3272	94.6637	996.6
3300027968_35	3.4638	3.71344	73.0973	3296	94.6982	998.3
MDM2-0654	4.00275	4.33025	69.965	3772	93.7981	998.3
